# Spatial proteomics of the human atherosclerotic microenvironment reveals heterogeneity in intra-plaque proteomes and extracellular matrix remodeling

**DOI:** 10.1101/2025.06.13.659602

**Authors:** Kathrine J Jokumsen, Lasse G Lorentzen, Karin Yeung, Timothy A. Resch, Jonas P Eiberg, Michael J Davies, Luke F Gamon

**Affiliations:** Department of Biomedical Sciences, Panum Institute, University of Copenhagen, Denmark; Department of Vascular Surgery, Heart Centre, Copenhagen University Hospital - Rigshospitalet, Copenhagen, Denmark; Department of Clinical Medicine, Faculty of Health and Medical Sciences, University of Copenhagen, Denmark; Copenhagen Academy for Medical Education and Simulation (CAMES), Capital Region of Denmark, Copenhagen, Denmark

**Keywords:** Spatial proteomics, laser capture microdissection, atherosclerosis, cardiovascular disease, proteomics, mass spectrometry, extracellular matrix, carotid endarterectomy

## Abstract

The heterogeneity of atherosclerotic plaques is critical for their vulnerability to rupture and the associate risk of cardiovascular events. Most proteomic studies have only examined *bulk* changes, potentially obscuring key spatial differences in protein content and abundance. Here we report a high-resolution spatial proteomics workflow that allows exploration of the molecular landscape of human plaques and murine myocardial tissue. This combines laser capture microdissection of tissue areas (50,000 µm² from 10 µm-thick sections, corresponding to < 30 cells), with high-sensitivity ion-mobility mass spectrometry, allowing spatial profiling of cellular and extracellular matrix (ECM) proteomes. Over 2700 proteins were detected, revealing substantial intra-plaque proteome heterogeneity across distinct regions (lipid-rich, media layers, shoulder regions, necrotic core, intima) and distance from the lumen into the artery wall. Strong inverse correlations were detected between proteases (e.g. cathepsin-B) and core structural ECM components (e.g. perlecan, HSPG2) consistent with active ECM remodeling. Analysis of media layers indicated distinct protein signatures associated with smooth muscle contraction and cell-cell communication. Blood coagulation signatures, including platelet degranulation and fibrin clot formation were enriched at the intimal surface. Inflammatory markers (clusters of differentiation 4 and 68, CD4/CD68; vascular cell adhesion molecular 1, VCAM1) and vascular damage markers (tenascin-C, TNC) were enriched in shoulder regions. The necrotic core was dominated by blood proteins, consistent with intra-plaque hemorrhage. The capacity of this workflow to resolve changes over modest distances (225 µm) provides unprecedented insights into the spatial organisation of the atherosclerotic microenvironment, offering a powerful tool for elucidating plaque biology and identifying potential therapeutic targets.
