## Supplemental Table 3 - Fixation artefacts for "Spatial proteomics of the human atherosclerotic microenvironment reveals heterogeneity in intra-plaque proteomes and extracellular matrix remodeling"

### Sheet: GlobalModSummary
Modification	Mass Shift	dataset01_PSMs	dataset01_percent_PSMs
None	0	87896	59.527
First isotopic peak	1.00235	6938	4.699
formaldehyde adduct	12	3784	2.564
Formylation	27.9949	3688	2.497
Methylation	14.0157	3284	2.224
Second isotopic peak	2.0047	1823	1.233
Isotopic peak error	-1.00235	1729	1.17
deuterated methyl ester	17.0345	1679	1.137
Third isotopic peak	3.00705	1556	1.056
Iodoacetamide derivative/Addition of Glycine/Addition of G	57.0215	1481	1.003
hydroxymethyl/formaldehyde induced modifications	30.0106	1352	0.916
Pyro-glu from Q/Loss of ammonia	-17.0265	1329	0.902
Unannotated mass-shift 137.0148	137.015	1072	0.726
Replacement of proton by potassium	37.9559	1055	0.714
Lysine oxidation to aminoadipic semialdehyde	-1.03163	1037	0.703
Water quenched monolink of EGS cross-linker	244.058	1036	0.701
dihydroxy	31.9898	1021	0.692
Acetaldehyde +26	26.0157	671	0.455
Carbamylation	43.0058	641	0.434
Unannotated mass-shift 121.0756	121.076	598	0.405
Oxidation or Hydroxylation	15.9949	549	0.373
Replacement of 2 protons by magnesium	21.9694	539	0.364
Unannotated mass-shift -9.0374	-9.0374	488	0.33
Amidation	-0.984016	473	0.321
Unannotated mass-shift 0.0364	0.0364	459	0.31
Unannotated mass-shift 0.0546	0.0546	455	0.31
Deletion of G	-57.0215	396	0.269
Aspartylurea	-10.032	393	0.265
Methionine oxidation to aspartic semialdehyde	-32.0085	387	0.263
Sodium adduct	21.9819	354	0.24
Acetylation	42.0106	332	0.225
monomethylation	18.0378	331	0.223
Unannotated mass-shift -0.9148	-0.9148	323	0.219
SILAC	4.02219	314	0.213
Unannotated mass-shift -1.9788	-1.9788	281	0.191
proline oxidation to pyroglutamic acid/Tryptophan oxidation to oxolactone/aldehyde and ketone modifications	13.9793	267	0.181
Unannotated mass-shift 0.9480	0.948	258	0.176
di-Methylation/Acetaldehyde +28/Ethylation	28.0313	257	0.174
Unannotated mass-shift 199.1306	199.131	233	0.157
Unannotated mass-shift -118.0194	-118.019	227	0.154
tryptophan oxidation to kynurenin	3.99492	217	0.147
Unannotated mass-shift -0.0702	-0.0702	210	0.143
Unannotated mass-shift -25.0314	-25.0314	191	0.13
Unannotated mass-shift 0.9048	0.9048	191	0.129
Addition of lysine due to transpeptidation/Addition of K	128.095	188	0.128
Unannotated mass-shift 7.9376	7.9376	185	0.124
Unannotated mass-shift -19.0426	-19.0426	179	0.12
Dehydration/Pyro-glu from E	-18.0106	175	0.119
Deletion of D	-115.027	168	0.113
Pyro-Glu from E + Methylation	-3.99492	157	0.106
deamidation followed by esterification with ethanol	29.0153	156	0.106
Addition of arginine due to transpeptidation/Addition of R	156.101	145	0.098
nitrosylation	28.9902	143	0.098
Loss of O2; nitro photochemical decomposition	12.9952	139	0.094
Phosphorylation	79.9663	131	0.089
Unannotated mass-shift 64.9200	64.92	130	0.088
Deuterium Methylation of Lysine	16.0282	128	0.087
Unannotated mass-shift -1.0458	-1.0458	128	0.087
reduction	-15.9949	117	0.079
Unannotated mass-shift 0.8900	0.89	104	0.07
Unannotated mass-shift -4.0796	-4.0796	100	0.068
Deletion of A	-71.0371	97	0.066
cysteine oxidation to cysteic acid	47.9847	93	0.063
Replacement of 2 protons by iron	53.9193	86	0.059
Pyro-Glu from E + Methylation Medium	-0.979006	86	0.058
Unannotated mass-shift 344.1150	344.115	83	0.056
tri-Methylation/Propyl	42.047	83	0.056
Unannotated mass-shift 168.1158	168.116	82	0.056
Unannotated mass-shift 0.1238	0.1238	82	0.056
Deletion of T	-101.048	81	0.055
Ethanolation	44.0262	70	0.047
carbamidomethylated Cys that undergoes beta-elimination and Michael addition of methylamine	-2.94552	69	0.047
Unannotated mass-shift -43.9896	-43.9896	68	0.046
Unannotated mass-shift -2.9180	-2.918	64	0.044
Unannotated mass-shift 343.2204	343.22	63	0.043
2,3-dihydro-2,2-dimethyl-7-benzofuranol N-methyl carbamate	58.0293	63	0.043
Deletion of F	-147.068	62	0.042
13C(5) Silac label	5.01677	62	0.042
Loss of C-terminal K from Heavy Chain of MAb/Deletion of K	-128.095	60	0.04
Unannotated mass-shift 228.0506	228.051	58	0.039
Deletion of N	-114.043	57	0.038
Unannotated mass-shift 257.1374	257.137	56	0.038
Unannotated mass-shift 409.1944	409.194	52	0.035
13C(9) 15N(1) Silac label	10.0272	51	0.034
Proline oxidation to pyrrolidinone/Decarboxylation	-30.0106	48	0.032
Homoserine lactone/Prompt loss of side chain from oxidised Met	-48.0034	46	0.031
Iodoacetic acid derivative	58.0055	46	0.031
Applied Biosystems cleavable ICAT(TM) light	227.127	45	0.031
N-ethylmaleimide on cysteine sulfenic acid	141.043	43	0.029
Unannotated mass-shift 397.1974	397.197	43	0.029
Unannotated mass-shift 1.1398	1.1398	43	0.028
Unannotated mass-shift -91.0074	-91.0074	42	0.028
Replacement of 3 protons by aluminium	23.9581	41	0.028
Addition of F	147.068	40	0.027
N-pyruvic acid 2-iminyl	70.0055	40	0.027
Unannotated mass-shift -0.1748	-0.1748	38	0.026
Iodoacetic acid derivative w/ 13C label	60.0122	37	0.025
Unannotated mass-shift 267.1694	267.169	36	0.024
Tryptophan oxidation to hydroxy-bis-tryptophandione	43.9534	35	0.024
N-dimethylphosphate	107.014	34	0.023
lactic acid from N-term Ser/ISD (z+2)-series	-15.0109	34	0.022
Unannotated mass-shift 87.9448	87.9448	32	0.021
Dimethyl 13C(6) Silac label	34.0514	31	0.021
Unannotated mass-shift -142.1088	-142.109	30	0.021
Unannotated mass-shift -4.1208	-4.1208	29	0.02
Unannotated mass-shift 0.8526	0.8526	29	0.019
Carboxylation	43.9898	27	0.018
Unannotated mass-shift -0.8922	-0.8922	27	0.018
Acetate labeling reagent (N-term & K) (heavy form, +3amu)	45.0294	25	0.017
Unannotated mass-shift 492.1868	492.187	24	0.016
N-isopropylcarboxamidomethyl/Addition of V	99.0684	23	0.016
glycerylphosphorylethanolamine	197.045	22	0.015
Unannotated mass-shift -23.0160	-23.016	20	0.014
mTRAQ light/Water quenched monolink of DMP crosslinker	140.095	20	0.014
quinone	29.9742	19	0.013
Unannotated mass-shift -46.9226	-46.9226	18	0.012
Unannotated mass-shift 286.1628	286.163	18	0.012
S-carbamoylmethylcysteine cyclization (N-terminus)/Glyoxal-derived hydroimiadazolone	39.9949	17	0.012
Diphthamide	142.111	16	0.011
Unannotated mass-shift -2.1678	-2.1678	15	0.01
biotin hydrazide labeled acrolein addition +298	298.146	15	0.01
cyano	24.9952	14	0.009
Unannotated mass-shift 1.8696	1.8696	14	0.009
Unannotated mass-shift 280.1530	280.153	14	0.009
Unannotated mass-shift 144.0700	144.07	13	0.009
Unannotated mass-shift 332.1532	332.153	13	0.009
Oxidised 2H(3) labelled Methionine	19.0137	12	0.008
Ammonia quenched monolink of BuUrBu crosslinker	213.111	12	0.008
Loss of ammonia (15N)	-18.0236	12	0.008
Unannotated mass-shift 189.0472	189.047	11	0.007
ubiquitinylation residue/Double Carbamidomethylation/Addition of N	114.043	11	0.007
Unannotated mass-shift 487.2624	487.262	11	0.007
Cleavage product of EGS protein crosslinks by hydroylamine treatment/Addition of D	115.027	11	0.007
Hexose	162.053	11	0.007
MDA adduct +54/Methylglyoxal-derived hydroimidazolone/Alkene fragment of DSSO crosslinker	54.0106	11	0.007
Beta elimination of modified S or T followed by Michael addition of DTT	136.002	11	0.007
Unannotated mass-shift 199.1198	199.12	10	0.007
Unannotated mass-shift 474.1776	474.178	10	0.007

### Sheet: GlobalModProfile
peak_apex	peak_lower	peak_upper	PSMs	peak_signal	percent_also_in_unmodified	mapped_mass_1	mapped_mass_2	similarity	rt_shift	int_log2fc	localized_PSMs	n-term_localization_rate	AA1	AA1_enrichment_score	AA1_psm_count	AA2	AA2_enrichment_score	AA2_psm_count	AA3	AA3_enrichment_score	AA3_psm_count	dataset01_PSMs	dataset01_percent_PSMs	dataset01_peptides	dataset01_percent_also_in_unmodified
0	-0.01	0.01	87896	13.52	100			0.895	0	NaN	5755											87896	59.527	11718	100
27.9952	27.9852	28.0052	3464	0.39	80.37	Formylation		0.142	267	NaN	3370	27.64	K	11.3	1976							3464	2.346	759	80.37
14.0152	14.0052	14.0252	3047	0.39	85.8	Methylation		0.175	11.7	NaN	3003	18.15	K	8.4	1307							3047	2.064	690	85.8
1.0026	0.9926	1.0126	5657	0.31	94.14	First isotopic peak		0.664	2.7	NaN	1555		Y	1.8	70							5657	3.831	2218	94.14
12.0004	11.9904	12.0104	1981	0.25	82.79	formaldehyde adduct		0.247	104.3	NaN	1916	38.77	K	4.6	457	W	2.3	27	Y	1.9	93	1981	1.342	430	82.79
2.0054	1.9954	2.0154	1514	0.18	97.3	Second isotopic peak		0.69	0.1	NaN	82											1514	1.025	593	97.3
57.0202	57.0102	57.0302	1412	0.15	99.42	Iodoacetamide derivative/Addition of Glycine/Addition of G		0.28	33.9	NaN	1367	78.12	H	4.8	87	I	1.9	160	V	1.7	170	1412	0.956	343	99.42
-17.0272	-17.0372	-17.0172	1061	0.15	84.62	Pyro-glu from Q/Loss of ammonia		0.314	324.6	NaN	1053	86.62	C	11.3	133	Q	5.6	220				1061	0.719	221	84.62
30.0106	30.0006	30.0206	1180	0.13	97.16	hydroxymethyl/formaldehyde induced modifications		0.362	-11.3	NaN	146	6.96	Q	2.3	13							1180	0.799	317	97.16
37.9468	37.938	37.9568	1034	0.09	100	Replacement of proton by potassium		0.067	-9.5	NaN	1001		D	2.5	158	E	1.7	141				1034	0.7	270	100
137.015	137.005	137.025	796	0.09	100	Unannotated mass-shift 137.0148		0.589	-60.6	NaN	24											796	0.539	188	100
31.991	31.981	32.001	983	0.08	98.92	dihydroxy		0.121	-39.3	NaN	960	13.22	W	19.5	116	H	16.4	210	M	9.6	218	983	0.666	185	98.92
3.0078	2.9978	3.0178	822	0.08	98.87	Third isotopic peak		0.478	-4.4	NaN	19											822	0.557	265	98.87
244.049	244.039	244.059	1018	0.08	88.85	Water quenched monolink of EGS cross-linker		0.165	146.5	NaN	1017	16.6	K	10.1	534							1018	0.689	287	88.85
26.0148	26.0048	26.0218	555	0.07	97.11	Acetaldehyde +26		0.419	326.4	NaN	540	85.41	L	2.7	153	I	1.8	60				555	0.376	173	97.11
24.0008	23.9908	24.0108	706	0.07	40.5	formaldehyde adduct	formaldehyde adduct	0.071	263.5	NaN	699	21.67	K	5.6	201	R	4.2	92				706	0.478	121	40.5
43.0056	42.9956	43.0156	631	0.06	96.15	Carbamylation		0.214	-165.6	NaN	621	18.86	M	27.5	403							631	0.427	156	96.15
17.0274	17.0174	17.0374	1404	0.06	95.11	deuterated methyl ester		0.572	-7.4	NaN	25											1404	0.951	225	95.11
121.076	121.066	121.086	598	0.05	100	Unannotated mass-shift 121.0756		0.608	-9.9	NaN	0											598	0.405	154	100
-1.0026	-1.0126	-0.9926	1208	0.05	93.44	Isotopic peak error		0.551	11.9	NaN	26											1208	0.818	747	93.44
-32.007	-32.017	-31.997	291	0.04	98.61	Methionine oxidation to aspartic semialdehyde		0.141	-294.4	NaN	169		M	17.3	69							291	0.197	72	98.61
-9.0374	-9.0474	-9.0274	411	0.04	94.25	Unannotated mass-shift -9.0374		0.118	166.4	NaN	401	14.36	C	59	265							411	0.278	87	94.25
42.0112	42.0012	42.0212	250	0.04	80.28	Acetylation		0.202	246.6	NaN	245	59.6	M	11.9	69	K	4	51				250	0.169	71	80.28
-10.031	-10.041	-10.022	222	0.03	90.7	Aspartylurea		0.038	134.9	NaN	177		H	19.2	45	R	1.8	10				222	0.15	43	90.7
149.015	149.005	149.025	236	0.03	75.64	formaldehyde adduct	Unannotated mass-shift 137.0148	0.089	138.8	NaN	87	14.83	R	6	16							236	0.16	78	75.64
3.994	3.984	4.0033	206	0.03	97.3	tryptophan oxidation to kynurenin		0.233	-58	NaN	177	5.83	W	96.1	105							206	0.14	74	97.3
15.9936	15.9836	16.0036	310	0.03	90.14	Oxidation or Hydroxylation		0.138	-59	NaN	294	12.9	W	30.6	56	C	13.2	43	H	9.5	37	310	0.21	71	90.14
-25.0314	-25.0414	-25.0214	97	0.02	100	Unannotated mass-shift -25.0314		0.145	161.2	NaN	94	21.65	C	53.5	56							97	0.066	28	100
28.0312	28.0212	28.0412	212	0.02	48.57	di-Methylation/Acetaldehyde +28/Ethylation		0.076	18.6	NaN	206	15.57	K	6.9	73	T	2	25	N	2	16	212	0.144	35	48.57
13.982	13.972	13.992	192	0.02	79.17	proline oxidation to pyroglutamic acid/Tryptophan oxidation to oxolactone/aldehyde and ketone modifications		0.076	199.8	NaN	182	15.1	H	25.2	61							192	0.13	48	79.17
-57.0196	-57.0296	-57.0096	273	0.02	95.97	Deletion of G		0.182	66.4	NaN	273	21.61	C	35.1	107	G	1.9	40	T	1.6	27	273	0.185	124	95.97
21.97	21.9615	21.9744	239	0.02	100	Replacement of 2 protons by magnesium		0.243	-9.2	NaN	230		D	2.4	36							239	0.162	89	100
39.011	39.001	39.021	192	0.02	100	deuterated methyl ester	Replacement of 2 protons by magnesium	0.323	452.7	NaN	186	82.81	V	2.2	31	I	2	22	E	1.8	27	192	0.13	72	100
0.0364	0.0264	0.0455	191	0.02	78.72	Unannotated mass-shift 0.0364		0.423	39.2	NaN	27											191	0.129	141	78.72
-18.0116	-18.0216	-18.0016	130	0.01	100	Dehydration/Pyro-glu from E		0.267	91.3	NaN	130	30	D	2.5	21	T	2.1	17				130	0.088	44	100
-45.0216	-45.0316	-45.0116	82	0.01	95.45	formaldehyde adduct	Deletion of G	0.29	243.1	NaN	81	96.34	C	40.6	37							82	0.056	22	95.45
-115.026	-115.032	-115.016	69	0.01	72.73	Deletion of D		0.281	-78.9	NaN	67	52.17	D	5.5	23	P	3.5	11	L	1.6	11	69	0.047	11	72.73
64.92	64.91	64.93	101	0.01	100	Unannotated mass-shift 64.9200		0.33	-9.2	NaN	100	7.92	D	3.2	20	P	2.1	10				101	0.068	24	100
-118.019	-118.029	-118.009	128	0.01	0	Unannotated mass-shift -118.0194		NaN	NaN	NaN	128	97.66	C	29.4	42	D	7	57	E	2.8	29	128	0.087	4	0
-1.9788	-1.9888	-1.9688	184	0.01	81.42	Unannotated mass-shift -1.9788		0.312	135.6	NaN	122	17.39	M	6.8	19	K	3.1	20				184	0.125	113	81.42
4.0126	4.0033	4.0226	297	0.01	99.08	SILAC		0.373	-9.4	NaN	24		M	10.1	6							297	0.201	109	99.08
156.102	156.092	156.112	129	0.01	79.07	Addition of arginine due to transpeptidation/Addition of R		0.099	-105.9	NaN	127	24.03	K	4.8	31	R	2.2	8	V	2.2	20	129	0.087	43	79.07
199.131	199.125	199.141	84	0.01	60	Unannotated mass-shift 199.1306		0.066	-210.1	NaN	77	79.76	V	6.5	37	A	2.3	17				84	0.057	15	60
128.094	128.084	128.104	178	0.01	67.14	Addition of lysine due to transpeptidation/Addition of K		0.165	-115.3	NaN	168	51.69	K	3.5	30	L	2.4	42	Q	1.5	10	178	0.121	70	67.14
-125.06	-125.07	-125.05	58	0.01	0	Aspartylurea	Deletion of D	NaN	NaN	NaN	58	98.28	H	24.9	19	S	4.7	16	A	3.5	19	58	0.039	3	0
-19.0426	-19.0526	-19.0326	125	0.01	94.87	Unannotated mass-shift -19.0426		0.073	536	NaN	124		K	17.8	114							125	0.085	39	94.87
344.115	344.105	344.125	83	0.01	100	Unannotated mass-shift 344.1150		0.641	-3.4	NaN	0											83	0.056	36	100
0.0546	0.0455	0.0582	82	0.01	81.36	Unannotated mass-shift 0.0546		0.565	16.7	NaN	4											82	0.056	59	81.36
43.9898	43.9798	43.9998	27	0.01	84.62	Carboxylation		0.057	-185	NaN	26	44.44	K	4.5	6	A	2.3	6				27	0.018	13	84.62
-15.996	-16.004	-15.9912	34	0.01	57.14	reduction		0.314	108.3	NaN	34	11.76	S	5.6	11	Q	4.7	6				34	0.023	7	57.14
21.9788	21.9744	21.9815	172	0.01	100	Sodium adduct		0.255	-6.4	NaN	163		D	2.4	25							172	0.116	66	100
-1.032	-1.0389	-1.022	196	0.01	89.62	Lysine oxidation to aminoadipic semialdehyde		0.378	217.7	NaN	83	10.2	K	10.3	44							196	0.133	106	89.62
42.0458	42.0358	42.0558	50	0.01	18.18	tri-Methylation/Propyl		0.078	147.5	NaN	49	6	K	8	20	G	5	19				50	0.034	11	18.18
21.9842	21.9815	21.9942	165	0.01	100	Sodium adduct		0.211	-5.1	NaN	143		D	2.3	21	F	1.8	9				165	0.112	70	100
-100.993	-101.003	-100.983	21	0.01	0	deuterated methyl ester	Unannotated mass-shift -118.0194	NaN	NaN	NaN	6	28.57										21	0.014	4	0
29.0246	29.0179	29.0346	81	0.01	88.89	deamidation followed by esterification with ethanol		0.469	-203.6	NaN	18											81	0.055	18	88.89
1.9692	1.9592	1.9769	83	0.01	73.33	Third isotopic peak	Lysine oxidation to aminoadipic semialdehyde	0.362	1.6	NaN	13											83	0.056	60	73.33
-71.0364	-71.0464	-71.0264	97	0.01	0	Deletion of A		NaN	NaN	NaN	97	98.97	W	23.6	14	S	6.2	36	H	5.5	7	97	0.066	6	0
28.998	28.988	29.0046	113	0.01	91.78	nitrosylation		0.166	213.1	NaN	73	10.62	K	7.6	29	N	2	6				113	0.077	73	91.78
18.0326	18.0226	18.0426	262	0.01	96.51	monomethylation		0.509	-7.8	NaN	7											262	0.177	86	96.51
-3.9946	-4.0036	-3.9846	80	0.01	90.48	Pyro-Glu from E + Methylation		0.35	249.1	NaN	58	38.75	M	23.9	33							80	0.054	42	90.48
79.9674	79.9574	79.9753	91	0.01	72.22	Phosphorylation		0.135	125.8	NaN	87	17.58	S	5.3	28	I	3	16	P	3	12	91	0.062	18	72.22
0.948	0.938	0.958	112	0.01	57.95	Unannotated mass-shift 0.9480		0.518	12.3	NaN	1											112	0.076	88	57.95
16.0234	16.0134	16.0266	56	0.01	94.12	Deuterium Methylation of Lysine		0.474	-23.4	NaN	13											56	0.038	34	94.12
-101.047	-101.057	-101.042	47	0.01	0	Deletion of T		NaN	NaN	NaN	47	61.7	T	5	14	L	2.1	10				47	0.032	5	0
31.0062	30.9962	31.0097	28	0.01	86.36	First isotopic peak	hydroxymethyl/formaldehyde induced modifications	0.247	-3.7	NaN	5	14.29										28	0.019	22	86.36
3.0536	3.0436	3.0636	35	0.01	85.71	Third isotopic peak	Unannotated mass-shift 0.0546	0.341	15.9	NaN	4											35	0.024	21	85.71
-0.9148	-0.9234	-0.9116	31	0.01	69.57	Unannotated mass-shift -0.9148		0.714	-15.8	NaN	0											31	0.021	23	69.57
-1.0458	-1.049	-1.0389	55	0.01	81.4	Unannotated mass-shift -1.0458		0.378	128.5	NaN	14		K	8.5	6							55	0.037	43	81.4
-147.069	-147.079	-147.059	35	0.01	0	Deletion of F		NaN	NaN	NaN	28	71.43	F	8.5	8	S	3.5	6				35	0.024	4	0
-114.043	-114.053	-114.034	33	0.01	81.25	Deletion of N		0.304	31	NaN	33	63.64	N	9.5	12							33	0.022	16	81.25
257.137	257.127	257.147	41	0.01	88.89	Unannotated mass-shift 257.1374		0.092	-90.3	NaN	39	43.9	M	8.2	8	K	3.6	7				41	0.028	9	88.89
-0.0702	-0.0753	-0.0602	57	0.01	62.5	Unannotated mass-shift -0.0702		0.637	-0.9	NaN	0											57	0.039	40	62.5
343.22	343.21	343.23	53	0.01	100	Unannotated mass-shift 343.2204		NaN	-547.5	NaN	1											53	0.036	2	100
168.116	168.106	168.126	66	0.01	100	Unannotated mass-shift 168.1158		0.413	905.2	NaN	66	89.39	A	2.4	15	G	2.3	12	L	1.9	13	66	0.045	17	100
47.9846	47.9746	47.9946	51	0.01	90.91	cysteine oxidation to cysteic acid		0.052	148.6	NaN	46	9.8	H	40.6	25							51	0.035	11	90.91
-0.9804	-0.9904	-0.9761	218	0.01	85.8	Amidation		0.512	9.1	NaN	16											218	0.148	169	85.8
-43.9896	-43.9996	-43.9796	34	0.01	100	Unannotated mass-shift -43.9896		0.309	-5.1	NaN	34	5.88	D	7.4	16	E	2.7	8				34	0.023	8	100
5.012	5.002	5.022	52	0.01	100	13C(5) Silac label		0.273	-5.7	NaN	2											52	0.035	29	100
-0.9718	-0.9761	-0.9618	86	0.01	77.14	Pyro-Glu from E + Methylation Medium		0.436	46.6	NaN	17											86	0.058	70	77.14
58.0072	57.9972	58.0172	46	0.01	95	Iodoacetic acid derivative		0.09	103	NaN	42	69.57	M	20.3	20	D	2.2	6				46	0.031	20	95
-48.003	-48.013	-47.993	46	0.01	95.24	Homoserine lactone/Prompt loss of side chain from oxidised Met		0.164	-3.4	NaN	19		M	16.2	7							46	0.031	21	95.24
5.9628	5.9528	5.9679	50	0.01	85.71	Aspartylurea	Oxidation or Hydroxylation	0.036	219	NaN	45	6	H	32.1	19							50	0.034	14	85.71
0.9276	0.9225	0.9376	54	0.01	76.47	First isotopic peak	Unannotated mass-shift -0.0702	0.509	6.8	NaN	1											54	0.037	34	76.47
-53.098	-53.108	-53.088	29	0.01	0	Unannotated mass-shift 64.9200	Unannotated mass-shift -118.0194	NaN	NaN	NaN	29	86.21	D	5.7	10	E	4.1	10				29	0.02	1	0
-0.1396	-0.1496	-0.1296	18	0.01	78.57	Unannotated mass-shift -0.0702	Unannotated mass-shift -0.0702	0.347	2.2	NaN	0											18	0.012	14	78.57
0.9048	0.8974	0.9111	31	0.01	72	Unannotated mass-shift 0.9048		0.565	-1	NaN	0											31	0.021	25	72
147.066	147.056	147.076	40	0.01	100	Addition of F		0.092	304.5	NaN	40		R	27.5	34							40	0.027	2	100
-80.0708	-80.0808	-80.0608	21	0.01	0	Replacement of proton by potassium	Unannotated mass-shift -118.0194	NaN	NaN	NaN	21	90.48										21	0.014	1	0
-0.0804	-0.0904	-0.0753	57	0.01	80	Lysine oxidation to aminoadipic semialdehyde	Unannotated mass-shift 0.9480	0.534	1	NaN	1											57	0.039	40	80
-2.999	-3.0035	-2.9928	36	0.01	71.43	First isotopic peak	Pyro-Glu from E + Methylation	0.457	51.1	NaN	10	25										36	0.024	28	71.43
14.9752	14.9652	14.9806	55	0.01	100	First isotopic peak	proline oxidation to pyroglutamic acid/Tryptophan oxidation to oxolactone/aldehyde and ketone modifications	0.119	-175.6	NaN	50	14.55	W	85.2	26	K	2	5				55	0.037	23	100
87.9448	87.9348	87.9482	18	0.01	62.5	Unannotated mass-shift 87.9448		0.08	314.1	NaN	18	88.89										18	0.012	8	62.5
3.949	3.939	3.959	23	0	75	Third isotopic peak	Unannotated mass-shift 0.9480	0.295	-11.7	NaN	5	8.7										23	0.016	12	75
43.9622	43.9522	43.9722	22	0	100	Tryptophan oxidation to hydroxy-bis-tryptophandione		0.265	-2.8	NaN	7											22	0.015	6	100
54.0108	54.0008	54.0208	11	0	83.33	MDA adduct +54/Methylglyoxal-derived hydroimidazolone/Alkene fragment of DSSO crosslinker		0.267	321.6	NaN	10	81.82										11	0.007	6	83.33
107.006	107.006	107.016	10	0	0	N-dimethylphosphate		NaN	NaN	NaN	10		E	10.9	9							10	0.007	1	0
267.169	267.159	267.17	22	0	100	Unannotated mass-shift 267.1694		0.045	23.8	NaN	22		K	17.4	20							22	0.015	2	100
16.0298	16.0266	16.0398	32	0	87.5	Deuterium Methylation of Lysine		0.478	-44.1	NaN	11		P	17.6	9							32	0.022	16	87.5
10.021	10.011	10.031	21	0	100	13C(9) 15N(1) Silac label		0.446	598.4	NaN	21	80.95	M	27.2	13							21	0.014	12	100
-91.0074	-91.014	-90.9974	30	0	92.31	Unannotated mass-shift -91.0074		0.059	35.5	NaN	28	16.67	C	60.8	19							30	0.02	13	92.31
31.0132	31.0097	31.0186	26	0	91.3	First isotopic peak	hydroxymethyl/formaldehyde induced modifications	0.282	-6.6	NaN	3	7.69										26	0.018	23	91.3
-15.9596	-15.9696	-15.9496	21	0	0	di-Methylation/Acetaldehyde +28/Ethylation	Unannotated mass-shift -43.9896	NaN	NaN	NaN	21		D	15.7	21							21	0.014	1	0
141.045	141.041	141.048	14	0	100	N-ethylmaleimide on cysteine sulfenic acid		0.353	68.6	NaN	8											14	0.009	9	100
-1.0816	-1.0883	-1.0737	32	0	77.78	Isotopic peak error	Unannotated mass-shift -0.0702	0.55	3.7	NaN	1											32	0.022	18	77.78
60.0212	60.0112	60.0312	37	0	100	Iodoacetic acid derivative w/ 13C label		0.031	52.5	NaN	34		H	28.4	13							37	0.025	7	100
409.194	409.184	409.204	42	0	50	Unannotated mass-shift 409.1944		0.037	-43.8	NaN	42	85.71	E	12.1	42							42	0.028	2	50
13.0042	12.9985	13.0109	45	0	93.55	Loss of O2; nitro photochemical decomposition		0.188	80	NaN	39	31.82	K	3.3	7							45	0.03	31	93.55
7.9376	7.9276	7.9476	11	0	100	Unannotated mass-shift 7.9376		0.067	217.6	NaN	9											11	0.007	5	100
27.0104	27.0063	27.0204	52	0	77.78	First isotopic peak	Acetaldehyde +26	0.308	153.3	NaN	46	28	S	6.6	18	A	2	9	G	1.5	6	52	0.035	18	77.78
-3.0824	-3.0877	-3.0724	25	0	89.47	Pyro-Glu from E + Methylation	Unannotated mass-shift 0.9048	0.598	2.7	NaN	2											25	0.017	19	89.47
0.0864	0.0764	0.0964	85	0	72.73	First isotopic peak	Unannotated mass-shift -0.9148	0.578	-6.8	NaN	0											85	0.058	55	72.73
27.0022	26.9922	27.0063	64	0	87.1	Isotopic peak error	Formylation	0.137	98.6	NaN	50	9.09	C	30	17	S	2.3	7				64	0.043	31	87.1
53.928	53.9233	53.938	20	0	100	Replacement of 2 protons by iron		0.124	-94.4	NaN	19	15										20	0.014	14	100
10.9682	10.9582	10.9782	56	0	95.83	Formylation	Pyro-glu from Q/Loss of ammonia	0.065	445.9	NaN	55	10.71	K	14	40							56	0.038	24	95.83
-3.008	-3.014	-3.0035	44	0	81.48	Methylation	Pyro-glu from Q/Loss of ammonia	0.311	136.2	NaN	19	38.64										44	0.03	27	81.48
44.0308	44.0261	44.0408	36	0	75	Ethanolation		0.15	33.9	NaN	30											36	0.024	8	75
-0.932	-0.942	-0.9234	54	0	50	Unannotated mass-shift 0.0546	Amidation	0.569	18.1	NaN	1											54	0.037	44	50
211.129	211.119	211.139	26	0	100	formaldehyde adduct	Unannotated mass-shift 199.1306	0.056	-65.3	NaN	26	73.08	V	6.5	13	K	4.8	7	A	2.4	6	26	0.018	2	100
144.07	144.06	144.08	13	0	100	Unannotated mass-shift 144.0700		0.076	141.4	NaN	9											13	0.009	3	100
39.9958	39.9858	40.0058	17	0	77.78	S-carbamoylmethylcysteine cyclization (N-terminus)/Glyoxal-derived hydroimiadazolone		0.154	296.6	NaN	17	29.41										17	0.012	9	77.78
-2.918	-2.9213	-2.908	14	0	85.71	Unannotated mass-shift -2.9180		0.456	-0.1	NaN	0											14	0.009	14	85.71
34.049	34.039	34.059	31	0	100	Dimethyl 13C(6) Silac label		0.444	-24.5	NaN	0											31	0.021	5	100
-23.016	-23.026	-23.006	20	0	100	Unannotated mass-shift -23.0160		0.032	179.3	NaN	20		H	71.5	19							20	0.014	4	100
152.097	152.087	152.107	16	0	55.56	Addition of arginine due to transpeptidation/Addition of R	Pyro-Glu from E + Methylation	0.084	56.8	NaN	16	25	K	6.4	5							16	0.011	9	55.56
-0.1046	-0.1119	-0.0946	41	0	67.74	Isotopic peak error	Unannotated mass-shift 0.9048	0.51	3.3	NaN	1											41	0.028	31	67.74
1.0514	1.0439	1.0552	61	0	74.47	First isotopic peak	Unannotated mass-shift 0.0546	0.459	-47.6	NaN	5											61	0.041	47	74.47
33.0218	33.0118	33.0318	15	0	87.5	Third isotopic peak	hydroxymethyl/formaldehyde induced modifications	0.256	-69	NaN	3											15	0.01	8	87.5
0.1238	0.116	0.1334	32	0	78.26	Unannotated mass-shift 0.1238		0.549	31.8	NaN	0											32	0.022	23	78.26
-3.0606	-3.0706	-3.0506	30	0	84.62	Unannotated mass-shift -25.0314	Replacement of 2 protons by magnesium	0.553	-5.2	NaN	1											30	0.02	26	84.62
-2.889	-2.899	-2.8829	17	0	100	Unannotated mass-shift 0.0364	Unannotated mass-shift -2.9180	0.467	8.7	NaN	0											17	0.012	12	100
-1.9168	-1.9233	-1.9133	19	0	84.62	Isotopic peak error	Unannotated mass-shift -0.9148	0.431	-87.9	NaN	0											19	0.013	13	84.62
0.1082	0.0982	0.116	38	0	76.67	Unannotated mass-shift 0.0546	Unannotated mass-shift 0.0546	0.468	7.9	NaN	0											38	0.026	30	76.67
-113.034	-113.044	-113.03	10	0	40	First isotopic peak	Deletion of N	0.169	-20.5	NaN	9											10	0.007	5	40
-3.0342	-3.0442	-3.0302	22	0	84.21	Unannotated mass-shift -1.9788	Unannotated mass-shift -1.0458	0.583	16.6	NaN	3	9.09										22	0.015	19	84.21
32.991	32.981	33.001	25	0	100	First isotopic peak	dihydroxy	0.051	105.4	NaN	21		H	33.1	9							25	0.017	11	100
87.9516	87.9482	87.9616	14	0	33.33	Unannotated mass-shift 87.9448		0.042	326.5	NaN	14	100										14	0.009	6	33.33
12.9928	12.9879	12.9985	30	0	94.12	Loss of O2; nitro photochemical decomposition		0.135	-72.5	NaN	26	12.9	L	2.5	7							30	0.02	17	94.12
28.9778	28.9678	28.9878	35	0	81.25	hydroxymethyl/formaldehyde induced modifications	Lysine oxidation to aminoadipic semialdehyde	0.151	231.4	NaN	26	25.71	N	7.9	8	K	4.6	6				35	0.024	16	81.25
-0.1192	-0.1292	-0.1119	31	0	75	Lysine oxidation to aminoadipic semialdehyde	Unannotated mass-shift 0.9048	0.539	-2.6	NaN	0											31	0.021	24	75
-8.0168	-8.0198	-8.0068	12	0	100	Deletion of D	N-dimethylphosphate	0.06	208.8	NaN	10		H	67.7	9							12	0.008	4	100
-35.04	-35.0444	-35.03	12	0	100	Pyro-glu from Q/Loss of ammonia	Dehydration/Pyro-glu from E	0.282	-45.7	NaN	12	33.33										12	0.008	1	100
16.9968	16.9868	17.0068	147	0	96.1	First isotopic peak	Oxidation or Hydroxylation	0.215	-28.1	NaN	84	12.24	M	7.7	15	C	5.3	5				147	0.1	77	96.1
8.9578	8.9553	8.9678	11	0	80	Formylation	Unannotated mass-shift -19.0426	0.018	562.6	NaN	11	81.82										11	0.007	5	80
70.0074	69.9974	70.0174	24	0	100	N-pyruvic acid 2-iminyl		0.272	284.8	NaN	24	100	H	34.1	11	G	3.1	6				24	0.016	8	100
-135.065	-135.075	-135.055	27	0	0	formaldehyde adduct	Deletion of F	NaN	NaN	NaN	27	96.3	F	9.5	9	S	5.4	9	A	2.8	7	27	0.018	3	0
21.953	21.943	21.9615	107	0	100	Methylation	Unannotated mass-shift 7.9376	0.139	185.7	NaN	104	5.61	M	9.6	24	D	1.6	10				107	0.072	61	100
-30.0088	-30.0188	-29.9998	24	0	44.44	Proline oxidation to pyrrolidinone/Decarboxylation		0.105	818.2	NaN	23		T	8	11							24	0.016	9	44.44
197.049	197.039	197.059	22	0	0	glycerylphosphorylethanolamine		NaN	NaN	NaN	22		E	10.2	19							22	0.015	1	0
1.059	1.0552	1.069	51	0	75.56	First isotopic peak	Unannotated mass-shift 0.0546	0.525	27.5	NaN	1											51	0.035	45	75.56
227.127	227.117	227.137	25	0	100	Applied Biosystems cleavable ICAT(TM) light		0.25	104.8	NaN	24	80	V	5.9	10							25	0.017	6	100
23.966	23.956	23.976	41	0	89.47	Replacement of 3 protons by aluminium		0.22	-15.4	NaN	38	25	D	4	10	E	1.7	5				41	0.028	19	89.47
32.0136	32.0036	32.0236	58	0	96.77	Second isotopic peak	hydroxymethyl/formaldehyde induced modifications	0.207	-50.4	NaN	30	10.34	M	7.2	5							58	0.039	31	96.77
-2.9812	-2.9839	-2.9712	33	0	88	Isotopic peak error	Unannotated mass-shift -1.9788	0.476	-5	NaN	3											33	0.022	25	88
286.163	286.153	286.173	18	0	0	Unannotated mass-shift 286.1628		NaN	NaN	NaN	18	100	P	11.1	9							18	0.012	3	0
-3.0262	-3.0302	-3.0231	13	0	77.78	Methionine oxidation to aspartic semialdehyde	nitrosylation	0.553	13.7	NaN	2	7.69										13	0.009	9	77.78
-0.035	-0.045	-0.025	245	0	79.78	First isotopic peak	Lysine oxidation to aminoadipic semialdehyde	0.477	43.1	NaN	38		K	4.3	8	V	2.9	8				245	0.166	178	79.78
1.0364	1.0264	1.0439	142	0	71.56	First isotopic peak	Unannotated mass-shift 0.0364	0.409	30.9	NaN	39		E	2	7							142	0.096	109	71.56
-13.9902	-14.0002	-13.9802	18	0	100	Second isotopic peak	reduction	0.061	-24.7	NaN	18		R	12.6	7	K	7.5	7				18	0.012	2	100
1.093	1.083	1.1018	45	0	54.55	Second isotopic peak	Unannotated mass-shift -0.9148	0.445	0.5	NaN	0											45	0.03	33	54.55
53.9186	53.9086	53.9233	46	0	100	Replacement of 2 protons by iron		0.306	-5.2	NaN	46		D	4.3	13	P	3.2	7				46	0.031	12	100
1.1398	1.1303	1.1498	14	0	63.64	Unannotated mass-shift 1.1398		0.611	8.3	NaN	0											14	0.009	11	63.64
-19.0066	-19.0166	-18.9966	23	0	85.71	Isotopic peak error	Dehydration/Pyro-glu from E	0.192	549.6	NaN	22	78.26	C	20.6	5	L	2.6	6				23	0.016	7	85.71
-104.991	-105.001	-104.981	14	0	0	Deletion of D	13C(9) 15N(1) Silac label	NaN	NaN	NaN	14		N	14.4	8							14	0.009	1	0
-14.9822	-14.9922	-14.9722	12	0	100	deuterated methyl ester	Methionine oxidation to aspartic semialdehyde	0.452	-234.6	NaN	1											12	0.008	1	100
0.0618	0.0582	0.0718	71	0	76.27	Unannotated mass-shift 0.0546		0.763	6.4	NaN	2											71	0.048	59	76.27
-17.0038	-17.0138	-16.9938	27	0	92	Isotopic peak error	reduction	0.225	188.8	NaN	20	44.44										27	0.018	25	92
267.171	267.17	267.181	14	0	100	Unannotated mass-shift 267.1694		0.036	23	NaN	14		K	13.8	10							14	0.009	2	100
142.077	142.073	142.087	10	0	100	proline oxidation to pyroglutamic acid/Tryptophan oxidation to oxolactone/aldehyde and ketone modifications	Addition of lysine due to transpeptidation/Addition of K	0.026	-43.1	NaN	10											10	0.007	1	100
7.9692	7.9592	7.9789	27	0	100	Unannotated mass-shift 0.0364	Unannotated mass-shift 7.9376	0.189	139.8	NaN	24	14.81	H	17.3	6							27	0.018	8	100
19.021	19.011	19.0242	12	0	100	Oxidised 2H(3) labelled Methionine		0.429	-5.9	NaN	1											12	0.008	7	100
-73.054	-73.064	-73.044	15	0	0	Formylation	Deletion of T	NaN	NaN	NaN	15	80										15	0.01	1	0
29.0112	29.0046	29.0179	54	0	94.59	deamidation followed by esterification with ethanol		0.166	119.7	NaN	30	9.43	K	5.2	8							54	0.037	37	94.59
-3.093	-3.103	-3.0877	20	0	76.92	Deletion of G	Replacement of 2 protons by iron	0.531	-1	NaN	0											20	0.014	13	76.92
-0.8706	-0.8806	-0.8606	15	0	87.5	Isotopic peak error	Unannotated mass-shift 0.1238	0.229	-2.7	NaN	0											15	0.01	8	87.5
5.9884	5.9807	5.9984	18	0	100	Aspartylurea	Deuterium Methylation of Lysine	0.047	207.9	NaN	16	5.56										18	0.012	11	100
-1.0658	-1.0737	-1.059	31	0	67.86	Isotopic peak error	Unannotated mass-shift -0.0702	0.541	0.4	NaN	0											31	0.021	28	67.86
44.0214	44.0114	44.0261	19	0	75	Ethanolation		0.259	-34.3	NaN	13											19	0.013	8	75
0.89	0.88	0.8974	30	0	86.36	Unannotated mass-shift 0.8900		0.615	-17.6	NaN	1											30	0.02	22	86.36
180.095	180.085	180.105	11	0	20	Unannotated mass-shift 199.1306	Unannotated mass-shift -19.0426	NaN	205.9	NaN	11	45.45										11	0.007	5	20
225.145	225.135	225.155	16	0	75	Iodoacetamide derivative/Addition of Glycine/Addition of G	Unannotated mass-shift 168.1158	0.017	-173.6	NaN	16	81.25	E	9.1	12							16	0.011	4	75
0.143	0.1334	0.153	18	0	100	Isotopic peak error	Unannotated mass-shift 1.1398	0.462	5.8	NaN	1											18	0.012	12	100
-128.097	-128.107	-128.087	42	0	60	Loss of C-terminal K from Heavy Chain of MAb/Deletion of K		0.018	219.8	NaN	42		K	7.2	16							42	0.028	15	60
-113.026	-113.03	-113.016	15	0	0	Second isotopic peak	Deletion of D	NaN	NaN	NaN	15		W	106.8	10							15	0.01	4	0
1.9846	1.9769	1.9946	211	0	88	Third isotopic peak	Lysine oxidation to aminoadipic semialdehyde	0.48	-0.7	NaN	56		N	3.1	7							211	0.143	150	88
12.0378	12.0278	12.0478	16	0	50	Second isotopic peak	13C(9) 15N(1) Silac label	0.06	104.4	NaN	14	12.5										16	0.011	10	50
140.093	140.083	140.103	10	0	100	mTRAQ light/Water quenched monolink of DMP crosslinker		0.075	-80.7	NaN	10	30	T	8.8	5							10	0.007	3	100
14.986	14.9806	14.996	20	0	80	Isotopic peak error	Oxidation or Hydroxylation	0.154	0.5	NaN	12	15										20	0.014	15	80
215.127	215.123	215.137	12	0	80	Oxidation or Hydroxylation	Unannotated mass-shift 199.1306	0.208	-101.6	NaN	12	83.33										12	0.008	5	80
114.043	114.033	114.053	11	0	100	ubiquitinylation residue/Double Carbamidomethylation/Addition of N		0.295	-19.4	NaN	11		K	10.9	6							11	0.007	3	100
1.8154	1.8062	1.8247	12	0	100	Unannotated mass-shift 0.9048	Unannotated mass-shift 0.9048	0.594	2	NaN	0											12	0.008	4	100
228.051	228.041	228.061	58	0	76.67	Unannotated mass-shift 228.0506		0.118	392.2	NaN	58	32.76	M	9.7	13	K	5	15				58	0.039	30	76.67
198.101	198.091	198.105	15	0	50	Unannotated mass-shift 199.1306	Lysine oxidation to aminoadipic semialdehyde	0.118	109.2	NaN	15	93.33	V	8.5	10							15	0.01	2	50
2.9646	2.9546	2.9746	20	0	94.74	Formylation	Unannotated mass-shift -25.0314	0.372	15.2	NaN	5											20	0.014	19	94.74
-50.019	-50.029	-50.009	10	0	100	Methionine oxidation to aspartic semialdehyde	Dehydration/Pyro-glu from E	0.24	-123.7	NaN	10											10	0.007	4	100
45.9628	45.9528	45.9728	13	0	50	Second isotopic peak	Tryptophan oxidation to hydroxy-bis-tryptophandione	0.39	-76.9	NaN	12		L	6.1	8							13	0.009	2	50
183.099	183.089	183.106	10	0	0	Carbamylation	mTRAQ light/Water quenched monolink of DMP crosslinker	NaN	NaN	NaN	8	50										10	0.007	4	0
2.9222	2.9122	2.9322	18	0	100	Replacement of 2 protons by magnesium	Unannotated mass-shift -19.0426	0.558	0.2	NaN	0											18	0.012	13	100
115.959	115.949	115.969	18	0	50	Water quenched monolink of EGS cross-linker	Loss of C-terminal K from Heavy Chain of MAb/Deletion of K	0.269	286.3	NaN	18	38.89	K	11.2	10							18	0.012	6	50
-4.0126	-4.0207	-4.0036	29	0	80.95	Formylation	Methionine oxidation to aspartic semialdehyde	0.375	49.9	NaN	5	10.34										29	0.02	21	80.95
-43.0172	-43.0272	-43.0072	12	0	0	cysteine oxidation to cysteic acid	Unannotated mass-shift -91.0074	NaN	NaN	NaN	12		R	27.4	10							12	0.008	1	0
-1.9098	-1.9133	-1.8998	12	0	72.73	Isotopic peak error	Unannotated mass-shift -0.9148	0.496	-1.7	NaN	1	8.33										12	0.008	11	72.73
-0.9084	-0.9116	-0.9003	20	0	81.25	Unannotated mass-shift -0.9148		0.714	-3.2	NaN	0											20	0.014	16	81.25
280.153	280.143	280.163	14	0	100	Unannotated mass-shift 280.1530		0.137	-7.2	NaN	14	100	E	4.8	6							14	0.009	1	100
25.0188	25.0145	25.0288	15	0	33.33	Isotopic peak error	Acetaldehyde +26	0.409	261.9	NaN	14	80										15	0.01	6	33.33
31.024	31.0186	31.034	10	0	100	Second isotopic peak	deamidation followed by esterification with ethanol	0.27	33.6	NaN	1											10	0.007	9	100
136.995	136.985	137.005	40	0	96.43	Iodoacetamide derivative/Addition of Glycine/Addition of G	Phosphorylation	0.547	-54.8	NaN	3											40	0.027	28	96.43
2.8994	2.8894	2.9094	22	0	88.89	Second isotopic peak	Unannotated mass-shift 0.8900	0.347	0.3	NaN	1											22	0.015	18	88.89
-2.9866	-2.9928	-2.9839	17	0	60	Isotopic peak error	Unannotated mass-shift -1.9788	0.629	10.9	NaN	2	11.76										17	0.012	15	60
7.9886	7.9789	7.9986	40	0	88.89	deuterated methyl ester	Unannotated mass-shift -9.0374	0.221	207.9	NaN	15											40	0.027	18	88.89
-12.994	-13.0027	-12.984	16	0	80	Third isotopic peak	reduction	0.351	357.4	NaN	13	62.5	N	11.5	6							16	0.011	5	80
24.9858	24.9758	24.9958	14	0	44.44	cyano		0.113	188.2	NaN	12		K	10.8	7							14	0.009	9	44.44
18.9784	18.9684	18.9884	11	0	75	Aspartylurea	deamidation followed by esterification with ethanol	0.234	22.1	NaN	9		Q	17.4	6							11	0.007	4	75
-142.109	-142.119	-142.099	10	0	0	Unannotated mass-shift -142.1088		NaN	NaN	NaN	10	100										10	0.007	1	0
-1.9552	-1.9652	-1.9492	43	0	91.89	Lysine oxidation to aminoadipic semialdehyde	Unannotated mass-shift -0.9148	0.528	9	NaN	4											43	0.029	37	91.89
26.0512	26.0412	26.0612	17	0	80	Acetaldehyde +26	Unannotated mass-shift 0.0364	0.079	218.2	NaN	11	5.88										17	0.012	5	80
-3.02	-3.0231	-3.014	22	0	80	Methylation	Pyro-glu from Q/Loss of ammonia	0.474	39	NaN	2	9.09										22	0.015	20	80
-0.1748	-0.1781	-0.1648	10	0	85.71	Unannotated mass-shift -0.1748		0.374	2.7	NaN	0											10	0.007	7	85.71
-2.9246	-2.9346	-2.9213	16	0	72.73	Unannotated mass-shift -2.9180		0.249	6.6	NaN	1	5.88										16	0.011	11	72.73
-2.07	-2.08	-2.06	34	0	74.07	Lysine oxidation to aminoadipic semialdehyde	Lysine oxidation to aminoadipic semialdehyde	0.68	6.9	NaN	1											34	0.023	27	74.07
241.176	241.166	241.186	33	0	69.23	Unannotated mass-shift 199.1306	tri-Methylation/Propyl	0.184	-7.1	NaN	26	54.55	K	5	7							33	0.022	13	69.23
13.0176	13.0109	13.0274	18	0	93.33	Isotopic peak error	Methylation	0.205	90.8	NaN	11											18	0.012	15	93.33
-8.0228	-8.0328	-8.0198	15	0	100	Second isotopic peak	Aspartylurea	0.079	192.1	NaN	14		C	48.1	8							15	0.01	8	100
474.178	474.168	474.188	10	0	100	Unannotated mass-shift 474.1776		0.519	2	NaN	0											10	0.007	3	100
-14.0186	-14.0286	-14.0086	72	0	74.19	Third isotopic peak	Pyro-glu from Q/Loss of ammonia	0.182	-11.9	NaN	67	20.83	M	11.2	18	I	2.9	12				72	0.049	31	74.19
14.0506	14.0406	14.0606	11	0	60	Methylation	Unannotated mass-shift 0.0364	0.272	91.6	NaN	10	36.36										11	0.007	5	60
58.032	58.022	58.042	31	0	88	2,3-dihydro-2,2-dimethyl-7-benzofuranol N-methyl carbamate		0.159	39.8	NaN	22	45.16										31	0.021	25	88
2.0274	2.0174	2.0374	115	0	84.34	Third isotopic peak	Amidation	0.513	12.1	NaN	17											115	0.078	83	84.34
29.9784	29.9684	29.9884	19	0	84.62	quinone		0.162	25.6	NaN	15	21.05										19	0.013	13	84.62
154.039	154.029	154.049	29	0	100	N-ethylmaleimide on cysteine sulfenic acid	Loss of O2; nitro photochemical decomposition	0.616	-64.2	NaN	0											29	0.02	3	100
138.018	138.008	138.028	28	0	100	First isotopic peak	Unannotated mass-shift 137.0148	0.631	-70.9	NaN	1											28	0.019	20	100
49.9982	49.9882	50.0082	30	0	83.33	Second isotopic peak	cysteine oxidation to cysteic acid	0.008	155	NaN	6											30	0.02	6	83.33
-15.0092	-15.0192	-14.9992	12	0	100	lactic acid from N-term Ser/ISD (z+2)-series		0.144	238.8	NaN	11	41.67										12	0.008	7	100
162.053	162.043	162.063	11	0	20	Hexose		0.786	-76.9	NaN	1											11	0.007	5	20
213.114	213.104	213.124	12	0	66.67	Ammonia quenched monolink of BuUrBu crosslinker		0.015	-67.2	NaN	12	100										12	0.008	3	66.67
19.0374	19.0324	19.0444	31	0	88.24	First isotopic peak	monomethylation	0.507	-3.9	NaN	1											31	0.021	17	88.24
22.9896	22.9797	22.993	17	0	100	First isotopic peak	Sodium adduct	0.286	-1.8	NaN	13											17	0.012	12	100
-4.0796	-4.0896	-4.0696	18	0	100	Unannotated mass-shift -4.0796		0.631	-5.3	NaN	0											18	0.012	12	100
2.1016	2.0982	2.1116	13	0	81.82	Third isotopic peak	Unannotated mass-shift -0.9148	0.303	2.8	NaN	1											13	0.009	11	81.82
-4.1208	-4.1308	-4.1108	16	0	100	Unannotated mass-shift -4.1208		0.567	-0.6	NaN	0											16	0.011	8	100
37.9292	37.9192	37.938	82	0	100	Acetylation	Unannotated mass-shift -4.0796	0.069	-12.7	NaN	81		D	2	10							82	0.056	58	100
492.187	492.177	492.197	24	0	100	Unannotated mass-shift 492.1868		0.413	-5.4	NaN	0											24	0.016	13	100
-18.0332	-18.0432	-18.0232	12	0	81.82	Loss of ammonia (15N)		0.115	408.1	NaN	10	16.67										12	0.008	11	81.82
-2.1206	-2.1306	-2.112	13	0	75	Second isotopic peak	Unannotated mass-shift -4.1208	0.508	4.3	NaN	0											13	0.009	8	75
227.166	227.156	227.176	14	0	60	di-Methylation/Acetaldehyde +28/Ethylation	Unannotated mass-shift 199.1306	0.123	22.5	NaN	14	64.29	L	3.7	5							14	0.009	5	60
22.9698	22.9598	22.9797	27	0	100	First isotopic peak	Replacement of 2 protons by magnesium	0.192	-6.8	NaN	24											27	0.018	19	100
2.083	2.073	2.0889	34	0	82.14	Third isotopic peak	Unannotated mass-shift -0.9148	0.352	8.9	NaN	1											34	0.023	28	82.14
-2.1678	-2.1778	-2.1578	15	0	100	Unannotated mass-shift -2.1678		0.772	-0.3	NaN	0											15	0.01	3	100
1.9	1.89	1.91	39	0	86.21	First isotopic peak	Unannotated mass-shift 0.9048	0.481	-2.9	NaN	2											39	0.026	29	86.21
1.1106	1.1018	1.1157	17	0	78.57	SILAC	Unannotated mass-shift -2.9180	0.465	18.1	NaN	1											17	0.012	14	78.57
136.005	135.995	136.015	11	0	100	Beta elimination of modified S or T followed by Michael addition of DTT		0.43	-58.9	NaN	0											11	0.007	9	100
-1.1546	-1.1646	-1.1446	16	0	88.89	Amidation	Unannotated mass-shift -0.1748	0.435	1.9	NaN	0											16	0.011	9	88.89
241.146	241.136	241.156	20	0	100	Methylation	Applied Biosystems cleavable ICAT(TM) light	0.087	-15.6	NaN	20	70										20	0.014	4	100
-130.108	-130.118	-130.098	20	0	0	formaldehyde adduct	Unannotated mass-shift -142.1088	NaN	NaN	NaN	20	100	Q	10	7	L	3.6	7				20	0.014	1	0
8.9528	8.9428	8.9553	14	0	85.71	Formylation	Unannotated mass-shift -19.0426	0.043	590.9	NaN	12	71.43										14	0.009	7	85.71
-39.994	-40.004	-39.984	10	0	100	deuterated methyl ester	Deletion of G	0.36	-47.2	NaN	7	30										10	0.007	2	100
-102.03	-102.04	-102.02	10	0	66.67	Oxidation or Hydroxylation	Unannotated mass-shift -118.0194	0.162	-180.7	NaN	10	90										10	0.007	3	66.67
-13.0114	-13.0214	-13.0027	11	0	100	Second isotopic peak	lactic acid from N-term Ser/ISD (z+2)-series	0.066	-45.6	NaN	8											11	0.007	5	100
-75.0296	-75.0396	-75.0196	19	0	0	Acetaldehyde +26	Deletion of T	NaN	NaN	NaN	19	89.47	S	8.5	10							19	0.013	5	0
204.137	204.127	204.147	10	0	100	Unannotated mass-shift 199.1306	13C(5) Silac label	0.63	-4.2	NaN	0											10	0.007	2	100
11.9656	11.9556	11.9756	17	0	76.47	Pyro-glu from Q/Loss of ammonia	nitrosylation	0.057	299	NaN	15	11.76	K	7	5							17	0.012	17	76.47
25.0102	25.0002	25.0145	13	0	63.64	Isotopic peak error	Acetaldehyde +26	0.205	156.7	NaN	8	15.38										13	0.009	11	63.64
5.973	5.9679	5.9807	22	0	94.12	Replacement of 2 protons by magnesium	reduction	0.064	266.6	NaN	22											22	0.015	17	94.12
298.154	298.144	298.164	15	0	33.33	biotin hydrazide labeled acrolein addition +298		NaN	-157	NaN	15	86.67	P	8.6	6							15	0.01	3	33.33
3.1278	3.1178	3.1378	10	0	100	Third isotopic peak	Unannotated mass-shift 0.1238	0.374	9.8	NaN	0											10	0.007	7	100
244.024	244.014	244.034	12	0	100	Unannotated mass-shift 137.0148	N-dimethylphosphate	0.195	139.1	NaN	12	25										12	0.008	12	100
-31.0086	-31.0186	-30.9986	24	0	100	Isotopic peak error	Proline oxidation to pyrrolidinone/Decarboxylation	0.133	-46.4	NaN	15	29.17										24	0.016	13	100
0.8526	0.8426	0.8626	15	0	75	Unannotated mass-shift 0.8526		0.311	13.6	NaN	0											15	0.01	12	75
487.262	487.252	487.272	11	0	0	Unannotated mass-shift 487.2624		NaN	NaN	NaN	11											11	0.007	1	0
-4.0288	-4.0344	-4.0207	20	0	83.33	Pyro-glu from Q/Loss of ammonia	Loss of O2; nitro photochemical decomposition	0.442	8.2	NaN	8	10										20	0.014	12	83.33
1.834	1.8247	1.8381	12	0	70	Second isotopic peak	Unannotated mass-shift -0.1748	0.306	31.2	NaN	0											12	0.008	10	70
189.047	189.037	189.057	11	0	0	Unannotated mass-shift 189.0472		NaN	NaN	NaN	4	9.09										11	0.007	4	0
1.8614	1.8518	1.8655	14	0	100	First isotopic peak	Unannotated mass-shift 0.8526	0.42	4	NaN	0											14	0.009	6	100
2.1232	2.1132	2.1328	10	0	100	Second isotopic peak	Unannotated mass-shift 0.1238	0.329	14.6	NaN	1											10	0.007	6	100
19.0274	19.0242	19.0324	22	0	100	Third isotopic peak	Deuterium Methylation of Lysine	0.54	-1.1	NaN	0											22	0.015	15	100
285.134	285.124	285.144	15	0	100	Formylation	Unannotated mass-shift 257.1374	0.064	184.3	NaN	15	20	K	9.3	7							15	0.01	4	100
-2.9478	-2.9578	-2.9378	41	0	80.77	carbamidomethylated Cys that undergoes beta-elimination and Michael addition of methylamine		0.625	0	NaN	2											41	0.028	26	80.77
-1.095	-1.105	-1.0883	21	0	68.42	Unannotated mass-shift -9.0374	Unannotated mass-shift 7.9376	0.498	1.3	NaN	0											21	0.014	19	68.42
397.197	397.187	397.207	43	0	50	Unannotated mass-shift 397.1974		0.029	-112.9	NaN	43	88.37	E	12.1	43							43	0.029	2	50
26.0288	26.0218	26.0388	32	0	92.86	Methionine oxidation to aspartic semialdehyde	2,3-dihydro-2,2-dimethyl-7-benzofuranol N-methyl carbamate	0.301	271.4	NaN	23	58.06										32	0.022	28	92.86
17.0596	17.0496	17.0696	24	0	100	monomethylation	Amidation	0.378	26	NaN	2											24	0.016	18	100
0.9174	0.9111	0.9225	40	0	70	Unannotated mass-shift 0.0364	Unannotated mass-shift 0.8900	0.586	6.4	NaN	6	7.5										40	0.027	30	70
-46.9226	-46.9326	-46.9126	18	0	0	Unannotated mass-shift -46.9226		NaN	NaN	NaN	18											18	0.012	1	0
73.0224	73.0124	73.0324	16	0	100	Third isotopic peak	N-pyruvic acid 2-iminyl	0.274	-109.7	NaN	15	86.67	M	14.6	5							16	0.011	9	100
115.024	115.023	115.034	11	0	60	Cleavage product of EGS protein crosslinks by hydroylamine treatment/Addition of D		0.046	13.6	NaN	11											11	0.007	5	60
213.15	213.14	213.16	15	0	100	Methylation	Unannotated mass-shift 199.1306	0.019	-197.8	NaN	15	80	V	6.9	8							15	0.01	2	100
256.154	256.144	256.164	13	0	100	Iodoacetamide derivative/Addition of Glycine/Addition of G	Unannotated mass-shift 199.1306	0.027	-224.5	NaN	13	84.62	V	7.9	8							13	0.009	2	100
3.0766	3.0666	3.0866	11	0	87.5	tryptophan oxidation to kynurenin	Unannotated mass-shift -0.9148	0.318	-4.7	NaN	2											11	0.007	8	87.5
-0.8922	-0.9003	-0.8822	15	0	66.67	Unannotated mass-shift -0.8922		0.628	2	NaN	0											15	0.01	12	66.67
-119.002	-119.012	-118.992	18	0	0	Unannotated mass-shift -118.0194	Amidation	NaN	NaN	NaN	17		C	35	7							18	0.012	3	0
12.983	12.973	12.9879	10	0	100	Isotopic peak error	proline oxidation to pyroglutamic acid/Tryptophan oxidation to oxolactone/aldehyde and ketone modifications	0.112	162.9	NaN	7	40										10	0.007	8	100
1.8696	1.8655	1.8796	14	0	100	Unannotated mass-shift 1.8696		0.564	-3.1	NaN	1											14	0.009	9	100
47.0386	47.0286	47.0486	15	0	75	Third isotopic peak	Ethanolation	0.386	-17.5	NaN	1											15	0.01	4	75
1.9442	1.9342	1.9542	54	0	77.14	First isotopic peak	Unannotated mass-shift 0.9480	0.439	11	NaN	1											54	0.037	35	77.14
-2.1034	-2.112	-2.0934	19	0	85.71	Aspartylurea	Unannotated mass-shift 7.9376	0.582	4.5	NaN	0											19	0.013	14	85.71
-4.04	-4.05	-4.0344	15	0	100	Pyro-glu from Q/Loss of ammonia	Loss of O2; nitro photochemical decomposition	0.384	2.2	NaN	1											15	0.01	9	100
199.12	199.11	199.125	10	0	100	Unannotated mass-shift 199.1198		0.028	-197	NaN	10	60										10	0.007	3	100
30.0428	30.0328	30.0528	10	0	100	Second isotopic peak	di-Methylation/Acetaldehyde +28/Ethylation	0.168	-30.7	NaN	4											10	0.007	5	100
439.214	439.204	439.224	10	0	50	hydroxymethyl/formaldehyde induced modifications	Unannotated mass-shift 409.1944	0.043	92.1	NaN	10	90	E	12.1	10							10	0.007	2	50
-2.0354	-2.0454	-2.0254	53	0	82.93	Isotopic peak error	Lysine oxidation to aminoadipic semialdehyde	0.45	10	NaN	0											53	0.036	41	82.93
-10.013	-10.022	-10.003	16	0	70	Unannotated mass-shift -9.0374	Amidation	0.023	41.3	NaN	13	25										16	0.011	10	70
20.9732	20.9632	20.9832	11	0	100	Isotopic peak error	Replacement of 2 protons by magnesium	0.376	-6.6	NaN	1											11	0.007	9	100
1.8422	1.8381	1.8518	12	0	77.78	Unannotated mass-shift 0.9480	Unannotated mass-shift 0.8900	0.463	-1.1	NaN	0											12	0.008	9	77.78
-22.0322	-22.0422	-22.0222	44	0	100	Third isotopic peak	Unannotated mass-shift -25.0314	0.016	216	NaN	44		H	62.3	36							44	0.03	11	100
45.028	45.018	45.038	25	0	90.91	Acetate labeling reagent (N-term & K) (heavy form, +3amu)		0.217	259	NaN	6											25	0.017	11	90.91
-1.9298	-1.9365	-1.9233	25	0	89.47	Unannotated mass-shift -1.9788	Unannotated mass-shift 0.0546	0.481	-19.1	NaN	1											25	0.017	19	89.47
18.0782	18.0682	18.0882	14	0	66.67	Unannotated mass-shift 0.0364	monomethylation	0.305	3.1	NaN	11											14	0.009	3	66.67
332.153	332.143	332.163	13	0	50	Unannotated mass-shift 332.1532		0.003	-100.1	NaN	12		R	14.6	5							13	0.009	2	50
142.114	142.104	142.124	16	0	100	Diphthamide		0.229	-142.1	NaN	16	50										16	0.011	11	100
1.1208	1.1157	1.1303	15	0	90.91	First isotopic peak	Unannotated mass-shift 0.1238	0.612	40.8	NaN	1											15	0.01	11	90.91
99.0682	99.0582	99.0782	23	0	50	N-isopropylcarboxamidomethyl/Addition of V		0.056	101.5	NaN	23		K	10.3	12							23	0.016	2	50
-1.8678	-1.8778	-1.8578	12	0	100	Amidation	Unannotated mass-shift -0.8922	0.507	16.2	NaN	1	8.33										12	0.008	8	100
2.1424	2.1328	2.1524	11	0	83.33	First isotopic peak	Unannotated mass-shift 1.1398	0.281	NaN	NaN	0											11	0.007	6	83.33
-11.993	-12.003	-11.983	13	0	25	dihydroxy	Unannotated mass-shift -43.9896	0.362	2.6	NaN	12	7.69										13	0.009	4	25
-115.038	-115.048	-115.032	14	0	50	Isotopic peak error	Deletion of N	0.098	-125.1	NaN	14	35.71										14	0.009	4	50
-55.0176	-55.0276	-55.0076	11	0	100	Second isotopic peak	Deletion of G	0.287	-28.1	NaN	7	45.45										11	0.007	2	100
2.0948	2.0889	2.0982	10	0	100	Third isotopic peak	Unannotated mass-shift -0.9148	0.435	-105	NaN	0											10	0.007	10	100
326.202	326.192	326.211	10	0	100	Pyro-glu from Q/Loss of ammonia	Unannotated mass-shift 343.2204	0.052	-115.7	NaN	10		R	29.1	9							10	0.007	2	100
-1.0522	-1.059	-1.049	51	0	76.92	Unannotated mass-shift -1.0458		0.599	63.9	NaN	4											51	0.035	39	76.92
-1.9432	-1.9492	-1.9365	28	0	76	First isotopic peak	carbamidomethylated Cys that undergoes beta-elimination and Michael addition of methylamine	0.591	0.6	NaN	3	7.14										28	0.019	25	76
-16.012	-16.022	-16.004	11	0	66.67	Isotopic peak error	lactic acid from N-term Ser/ISD (z+2)-series	0.194	122.4	NaN	10	36.36										11	0.007	9	66.67
